# The Role of Genetic Variation in Maize Response to Beneficial Endophytes

**DOI:** 10.1101/2021.11.03.467096

**Authors:** Corey Schultz, Kamaya Brantley, Jason Wallace

## Abstract

**Background:** Growth-promoting endophytes have great potential to boost crop production and sustainability. There is, however, a lack of research on how differences in the plant host affect an endophyte’s ability to promote growth. We set out to quantify how different maize genotypes respond to specific growth-promoting endophytes. We inoculated genetically diverse maize lines with three different known beneficial endophytes: *Herbaspirillum seropedicae* (a gram-negative bacteria), *Burkholderia* WP9 (a gram-negative bacteria), and *Serendipita vermifera* Subsp. *bescii* (a Basidiomycota fungus). Maize seedlings were grown for 3 weeks under controlled conditions in the greenhouse and assessed for various growth promotion phenotypes.

**Results:** We found *Herbaspirillum seropedicae* to increase chlorophyll content, plant height, root length, and root volume significantly in different maize genotypes, while *Burkholderia* WP9 did not significantly promote growth in any lines under these conditions. *Serendipita bescii* significantly increased root and shoot mass for 4 maize genotypes, and growth promotion correlated with measured fungal abundance. Although plant genetic variation by itself had a strong effect on phenotype, its interaction with the different endophytes was weak, and the endophytes rarely produced consistent effects across different genotypes.

**Conclusions:** This genome-by-genome interaction indicates that the relationship between a plant host and beneficial endophytes is complex, and it may partly explain why many microbe-based growth stimulants fail to translate from laboratory settings to the field. Detangling these interactions will provide a ripe area for future studies to understand how to best harness beneficial endophytes for agriculture.
