## Additional_File_1 for "The Role of Genetic Variation in Maize Response to Beneficial Endophytes"

Equipment	Use	Company	Location			Primers	Species	F or R	bp size	Sequence
SimpliAmp	Thermocycler	Applied Biosystems	Foster City CA, USA			AMA001	Herbaspirillum	F	402	GGTTTCTTCAGCGATGACTTG
	Waterbath	VWR	Radnor PA, USA			AMA002	Herbaspirillum	R	402	TACCT
Sorval ST 8r	Centrifuge	Thermo Scientific	Waltham MA, USA			AMA003	Burkholderia	F	321	GCCTTCTTTTCCTTCATTTCG
	Hood	nuaire	Plymouth MN, USA			AMA004	Burkholderia	R	321	TACCCTGGTGGTCAAC
Purelab Flex	DD2 h20	ELGA	Woodridge IL, USA			Sbescii-F1	Serendipita	F	223	ACTTTGTGTCCTCCGTTCG
164AC	Scale	VWR	Radnor PA, USA			ITS4	Serendipita	R	223	TCCTCCGCTTATTGATATGC
Quick-DNA Fungal/Bacteria kit	DNA Extraction	Zymo Research	Irvine CA, USA
Agar Powder	Micropropigation Type 1	caisson labs	Smithfield UT, USA
Hoagland Complete Medium	Nutrient Agar	plantMedia.com or bioWorld	Dublin OH, USA
I 24 Incubator Shaker Series	Incubator Shaker	New Brunswick Scientific	Edison NJ, USA
Geno/Grinder 2010	GenoGrinder	SPEX SamplePrep	Metuchen, NJ
Infinite M200 Pro	DNA Quality and Concentration	TECAN	M�nnedorf, Switzerland
2.37 L Pots	Pots	HPP	Haviland OH, USA
Professional Growing Mix	Greenhouse Medium	Sungro Horticulture	Agawam, MA USA
Nutrient Broth	Nutrient Broth	Online Science Mall	NO LONGER EXISTS
Tween 20	Surfactant	VWR	Radnor PA, USA
1.5mL conical tubes	Tubes	VWR	Radnor PA, USA
2mL Microcentrifuge Tube	Tubes	Globe Scentific	400 Coporate Drive, Mahwah, New Jersey, USA
15mL Culture Tubes	Culture Tubes	VWR	Radnor PA, USA
.177 cal steel BB	Genogrinder	Daisy BBs	Rogers, AR, USA
Magenta Box	Seed Germination	Magenta	Lockport, IL, USA
Razor Blades	Cutting/Chopping	OEM Tools	Mineola, NY, USA
FluorPen FP 100	Chlorophyll Measurments	Photon Systems Instruments	Drasov, Czech Republic
Glassware	Glassware	VWR	Radnor PA, USA
