## Supplementary material for "The Role of Genetic Variation in Maize Response to Beneficial Endophytes": CombinedRaw_qPCR_clean

Genotype	Condition	BioRep	TechRep	Pos	Cp_CDK	Cp_ITS
CML69	I	1	1	B4	19.96	23.4
CML69	I	1	2	B5	20.36	25.68
MO18W	C	1	1	B6	18.9	19.82
MO18W	C	1	2	B7	20.68	21.9
B73	I	1	1	B8	22.47	34.4
B73	I	1	2	B9	21.99	33.47
MS71	I	1	1	B10	23.75	39.95
MS71	I	1	2	B11	23.66	39.62
CML333	I	1	1	B12	24.59	39.3
CML333	I	1	2	B13	24.37	39.34
P39	I	1	1	B14	35.79
P39	I	1	2	B15
NC350	I	1	1	B16	26.59	40.71
NC350	I	1	2	B17	26.38	40.29
KI11	I	1	1	B18	35.58
KI11	I	1	2	B19	35.53	45.63
CML69	I	2	1	C4	21.82	32.58
CML69	I	2	2	C5	21.65	29.31
MO18W	C	2	1	C6	19.79	17.18
MO18W	C	2	2	C7	17.33	18.93
B73	I	2	1	C8	20.93	23.67
B73	I	2	2	C9	20.76	23.92
MS71	I	2	1	C10	22.68	37.65
MS71	I	2	2	C11	22.93	34.35
CML333	I	2	1	C12	23.63	37.96
CML333	I	2	2	C13	23.64	38.36
P39	I	2	1	C14	21.67	32.47
P39	I	2	2	C15	22.27	33.81
NC350	I	2	1	C16	24.6	36.41
NC350	I	2	2	C17	24.63	36.67
KI11	I	2	1	C18	24.64	38.27
KI11	I	2	2	C19	24.38	38.55
CML69	I	3	1	D4	20.91	16.75
CML69	I	3	2	D5	20.9
MO18W	C	3	1	D6	21.27	20.93
MO18W	C	3	2	D7	21.45	26.8
B73	I	3	1	D8	22.53	33.81
B73	I	3	2	D9	22.49	33.73
MS71	I	3	1	D10		39.47
MS71	I	3	2	D11	23.69
CML333	I	3	1	D12	24.24	37.53
CML333	I	3	2	D13	24.41	37.56
P39	I	3	1	D14	22.87	37.32
P39	I	3	2	D15	23.64	37.94
NC350	I	3	1	D16	24.93	36.55
NC350	I	3	2	D17	24.84	35.9
KI11	I	3	1	D18	24.4	37.92
KI11	I	3	2	D19	24.64	38.2
CML69	I	4	1	E4	20.57
CML69	I	4	2	E5	20.61	23.39
MO18W	C	4	1	E6	20.99	30.34
MO18W	C	4	2	E7	21.59	52.25
B73	I	4	1	E8	23.76	38.8
B73	I	4	2	E9	23.85	39.76
MS71	I	4	1	E10	23.21	38.72
MS71	I	4	2	E11	22.33	35.97
CML333	I	4	1	E12	23.75	33.96
CML333	I	4	2	E13	24.32	33.67
P39	I	4	1	E14	23.52	33.68
P39	I	4	2	E15	23.59	33.58
NC350	I	4	1	E16	25.51	39.43
NC350	I	4	2	E17	26.28	40.57
KI11	I	4	1	E18	23.9	32.39
KI11	I	4	2	E19	23.48	29.87
CML69	C	1	1	F4	20.57	22.67
CML69	C	1	2	F5	19.58	19.85
MO18W	I	1	1	F6	19.49	16.77
MO18W	I	1	2	F7	17.84	19.74
B73	C	1	1	F8	23.67	39.23
B73	C	1	2	F9	23.75	39.65
MS71	C	1	1	F10	22.96	38.73
MS71	C	1	2	F11	22.42	37.74
CML333	C	1	1	F12	24.38	40.35
CML333	C	1	2	F13	24.81	41.72
P39	C	1	1	F14	22.98	36.99
P39	C	1	2	F15	22.84	37.99
NC350	C	1	1	F16	25.66	40.8
NC350	C	1	2	F17	25.72	43.3
KI11	C	1	1	F18	23.48	37.83
KI11	C	1	2	F19	23.34	37.62
CML69	C	2	1	G4		33.36
CML69	C	2	2	G5	22.97	35.54
MO18W	I	2	1	G6	21.55	27.77
MO18W	I	2	2	G7	22.25	27.88
B73	C	2	1	G8	23.5	37.73
B73	C	2	2	G9	23.53	38.24
MS71	C	2	1	G10	24.96	44.18
MS71	C	2	2	G11	24.77	42.32
CML333	C	2	1	G12	23.99	37.71
CML333	C	2	2	G13	24.56	38.5
P39	C	2	1	G14	25.41	42.74
P39	C	2	2	G15	25.1	42.57
NC350	C	2	1	G16	25.8	40.73
NC350	C	2	2	G17	25.54	41.57
KI11	C	2	1	G18	25.67	41.99
KI11	C	2	2	G19	25.4	42.19
CML69	C	3	1	H4	21.91	22.26
CML69	C	3	2	H5	21.49	24.9
MO18W	I	3	1	H6	23.4	26.7
MO18W	I	3	2	H7		31.43
B73	C	3	1	H8	25.44	43.18
B73	C	3	2	H9	25.23	42.56
MS71	C	3	1	H10	24.42	42.14
MS71	C	3	2	H11	24.45	40.89
CML333	C	3	1	H12	25.99	40.39
CML333	C	3	2	H13	26.36	40.65
P39	C	3	1	H14	23.84	39.88
P39	C	3	2	H15	24.22	40.73
NC350	C	3	1	H16	26.22	40.93
NC350	C	3	2	H17	26.14	40.91
KI11	C	3	1	H18	29.92	46.55
KI11	C	3	2	H19	30.48	46.79
CML69	C	4	1	I4	22.65	37.76
CML69	C	4	2	I5	22.59	38.49
MO18W	I	4	1	I6	21.61	21.97
MO18W	I	4	2	I7	20.93	36.47
B73	C	4	1	I8	23.59	39.29
B73	C	4	2	I9	23.93	38.48
MS71	C	4	1	I10	24.9	40.97
MS71	C	4	2	I11	24.72	39.38
CML333	C	4	1	I12	24.53	37.45
CML333	C	4	2	I13	24.64	36.78
P39	C	4	1	I14	22.29	34.72
P39	C	4	2	I15	22.35	35.48
NC350	C	4	1	I16	25.25	38.91
NC350	C	4	2	I17	25.58	39.41
KI11	C	4	1	I18	29.67	43.95
KI11	C	4	2	I19	30.5	43.56
A635	C	1	1	B2	24.75	75.4
A635	C	1	2	B3	31.9	81.08
A635	C	3	1	B4	32.85	76.75
A635	C	3	2	B5		76.04
A635	C	4	1	B6	33.61	85
A635	C	4	2	B7	33.24	69.77
A635	I	1	1	B8	33.24	68.52
A635	I	1	2	B9	32.52	60
A635	I	2	1	B10	32.97	70.46
A635	I	2	2	B11	17.83	68.92
A635	I	5	1	B12	33.17	64.86
A635	I	5	2	B13	33.97	67.88
TX303	C	1	1	D2	33.34	85
TX303	C	1	2	D3	32.05	85
TX303	C	2	1	D4	33.58	79.13
TX303	C	2	2	D5	33.66	79.75
TX303	C	3	1	D6	34	75.61
TX303	C	3	2	D7	34.48	73.68
TX303	C	4	1	D8	38.35	85
TX303	C	4	2	D9	38.7	85
TX303	C	5	1	D10	26.28	84.24
TX303	C	5	2	D11		81.15
TX303	I	1	1	D12	30.54	70.44
TX303	I	1	2	D13	30.81	67.37
TX303	I	2	1	D14	32.99	71.45
TX303	I	2	2	D15	34.2	72.46
TX303	I	3	1	D16	33.68	61.29
TX303	I	3	2	D17	34.36	59.97
TX303	I	4	1	D18	33.84	61.72
TX303	I	4	2	D19	32.99	57.58
TX303	I	5	1	D20	33.38	66.13
TX303	I	5	2	D21	31.55	64.87
B73	C	1	1	F2		80.38
B73	C	1	2	F3	33.77	71.54
B73	C	2	1	F4	35.41	85
B73	C	2	2	F5	35.79	75.42
B73	C	3	1	F6	33.55	75.08
B73	C	3	2	F7	34.05	75
B73	C	4	1	F8	33.76	85
B73	C	4	2	F9	35.82	85
B73	C	5	1	F10	36.67	80.58
B73	C	5	2	F11		79.38
B73	I	1	1	F12	34.94	74.2
B73	I	1	2	F13	33.88	70.62
B73	I	2	1	F14	36.92	69.17
B73	I	2	2	F15	36.76	68.55
B73	I	3	1	F16	37.77	66
B73	I	3	2	F17	36.62	65.39
B73	I	4	1	F18	35.76	71.23
B73	I	4	2	F19	34.91	69.47
B73	I	5	1	F20	32.41	75.47
B73	I	5	2	F21	33.06	73.54
CML52	C	1	1	H2	36.71	78.24
CML52	C	1	2	H3	35.81	82.26
CML52	C	2	1	H4	36.67	85
CML52	C	2	2	H5	36.71	81.56
CML52	C	3	1	H6	36.9	79.01
CML52	C	3	2	H7	36.88	80.7
CML52	C	4	1	H8	38.02	72.87
CML52	C	4	2	H9	37.5	85
CML52	C	5	1	H10	37.85	80.46
CML52	C	5	2	H11	37.13	85
CML52	I	1	1	H12	35.57	64.13
CML52	I	1	2	H13	35.16	62.77
CML52	I	2	1	H14	36.87	63.21
CML52	I	2	2	H15	37.52	63.63
CML52	I	3	1	H16	38.19	69.03
CML52	I	3	2	H17	38.14	65.62
CML52	I	4	1	H18	37.92	55.85
CML52	I	4	2	H19	37.32	61.45
CML52	I	5	1	H20	35.61	85
CML52	I	5	2	H21	33.54	77.67
CML103	C	1	1	J2	37.9	83.26
CML103	C	1	2	J3	37.25	72.27
CML103	C	2	1	J4	38.22	71.5
CML103	C	2	2	J5	37.33	70.56
CML103	C	3	1	J6	36.71	76.26
CML103	C	3	2	J7	35.95	71.02
CML103	C	4	1	J8	38.5	77.21
CML103	C	4	2	J9	38.52	81.43
CML103	C	5	1	J10	40.37	76.69
CML103	C	5	2	J11	41.87	85
CML103	I	1	1	J12	34.62	71.76
CML103	I	1	2	J13	36.86	68.55
CML103	I	2	1	J14	37.33	56.9
CML103	I	2	2	J15	38.57	55.77
CML103	I	3	1	J16	35.83	75.82
CML103	I	3	2	J17	36.01	67.95
CML103	I	4	1	J18	37.83	63.84
CML103	I	4	2	J19	39.15	61.97
CML103	I	5	1	J20		69.81
CML103	I	5	2	J21	36.8	71.76
