## Supplementary material for "The Role of Genetic Variation in Maize Response to Beneficial Endophytes": Final_Burk_Data

Genotype	Condition	Rep	Endophyte	PlantHeight	LeafArea	RootLength	RootVolume	Group_or_Date
A635	I	1	Burk.KB	51.5	43.06	21	5.5	1
A635	I	2	Burk.KB	53.5	53.5	24.5	6.5	1
A635	I	3	Burk.KB	50.5	46.35	28.5	5	1
A635	I	4	Burk.KB	51.9	46.72	27	4	1
A635	I	5	Burk.KB	44	26.42	28.5	3.5	1
A635	C	1	Burk.KB	51.5	35.37	24.5	6	1
A635	C	2	Burk.KB	52.6	43.79	28	7	1
A635	C	3	Burk.KB	52.4	32.78	29	4.5	1
A635	C	4	Burk.KB	50	27.54	17	3	1
A635	C	5	Burk.KB	50.5	22.54	19.5	5.5	1
B73	C	1	Burk.KB	46.5	45.24	27	4	1
B73	C	2	Burk.KB	47.5	46.38	23	4.5	1
B73	C	3	Burk.KB	48.5	39.21	28.5	4.5	1
B73	C	4	Burk.KB	51.4	47.69	27	5	1
B73	C	5	Burk.KB	50.5	48.82	28.5	5	1
B73	I	1	Burk.KB	43	45.54	24	3.5	1
B73	I	2	Burk.KB	48	50.77	29	5	1
B73	I	3	Burk.KB	47	44.74	23.5	4	1
B73	I	4	Burk.KB	49.3	49.72	22	4	1
B73	I	5	Burk.KB	32.3	27.58	-	-	1
HP301	C	1	Burk.KB	52.5	36.12	31.6	4	1
HP301	C	2	Burk.KB	49.5	32.06	22	5	1
HP301	C	3	Burk.KB	50	31.67	29	4.5	1
HP301	C	4	Burk.KB	51.5	27.8	23	3.5	1
HP301	C	5	Burk.KB	52.4	33.43	31	3.5	1
HP301	I	1	Burk.KB	51.1	26.38	24.5	4.5	1
HP301	I	2	Burk.KB	58	40.39	27.5	5	1
HP301	I	3	Burk.KB	55	31.28	31.8	4.5	1
HP301	I	4	Burk.KB	53	39.12	25	3.5	1
HP301	I	5	Burk.KB	50.5	34.58	24.5	3	1
CML228	C	1	Burk.KB	54.5	67.38	27	7.5	1
CML228	C	2	Burk.KB	52.4	58.57	27	7	1
CML228	C	3	Burk.KB	51.3	58.57	29	6	1
CML228	C	4	Burk.KB	54.5	57.64	31.5	5.5	1
CML228	C	5	Burk.KB	51.5	62.48	21.5	4.5	1
CML228	I	1	Burk.KB	46	50.49	20	4.5	1
CML228	I	2	Burk.KB	53.9	55.72	27	5.5	1
CML228	I	3	Burk.KB	51.2	60.32	39.5	6	1
CML228	I	4	Burk.KB	52.3	38.64	26	6.5	1
CML228	I	5	Burk.KB	54	56.83	30.5	4.5	1
MO17	I	1	Burk.KB	42.5	32.09	20.5	2.5	1
MO17	I	2	Burk.KB	26	24.14	7.5	1	1
MO17	I	3	Burk.KB	47	34.28	27.8	4	1
MO17	I	4	Burk.KB	36.2	46.02	21.5	2.5	1
MO17	I	5	Burk.KB	35	42.45	16.5	2	1
MO17	C	1	Burk.KB	37.8	36.18	25	4	1
MO17	C	2	Burk.KB	29.8	22.7	21	3	1
MO17	C	3	Burk.KB	33.5	30.87	22	0	1
MO17	C	4	Burk.KB	30	29.95	29	3.5	1
MO17	C	5	Burk.KB	19	5.91	17.5	1.5	1
