## Supplementary material for "The Role of Genetic Variation in Maize Response to Beneficial Endophytes": Final_Herb_Data

Genotype	Condition	Rep	Endophyte	Chlorophyll1	Chlorophyll2	Chlorophyll3	PlantHeight	LeafArea	RootLength	RootVolume	Group_or_Date
A635	C	1	Herb.ser	0.6	0.57	0.67	58	78.23	26.25	4.5	1
A635	C	2	Herb.ser	0.71	0.71	0.71	43.5	58.53	23.75	3.5	1
A635	C	3	Herb.ser	0.74	0.71	0.69	46	55.67	22.5	4.25	1
A635	C	4	Herb.ser	0.7	0.71	0.71	49.5	36.98	24.8	3.75	1
A635	C	5	Herb.ser	0.71	0.69	0.69	45.5	67.58	22.2	3.25	1
A635	I	1	Herb.ser	0.73	0.72	0.72	44.5	53.79	24	4	1
A635	I	2	Herb.ser	0.68	0.67	0.66	48	67.31	25	3.5	1
A635	I	3	Herb.ser	0.63	0.63	0.72	52	62.72	33	4.5	1
A635	I	4	Herb.ser	0.67	0.68	0.69	47	57.35	36.5	3.5	1
A635	I	5	Herb.ser	0.73	0.74	0.73	45.5	57.06	36	5	1
HP301	C	1	Herb.ser	0.74	0.73	0.73	45.5	35.11	25.75	2.5	1
HP301	C	2	Herb.ser	0.71	0.74	0.73	31.5	33.68	17.9	1.56	1
HP301	C	3	Herb.ser	0.71	0.71	0.7	48	35.33	23	3	1
HP301	C	4	Herb.ser	0.75	0.74	0.74	40.5	24.93	20	1.75	1
HP301	C	5	Herb.ser	0.66	0.69	0.72	40.5	29.52	20.8	2	1
HP301	I	1	Herb.ser	0.75	0.76	0.75	39.5	38.13	20.75	2	1
HP301	I	2	Herb.ser	0.73	0.73	0.73	42.5	31.68	27.6	3	1
HP301	I	4	Herb.ser	0.72	0.7	0.67	38.5	35.95	31	2	1
HP301	I	5	Herb.ser	0.72	0.73	0.73	33.5	27.13	20.5	1.5	1
CML228	C	1	Herb.ser	0.68	0.72	0.68	49	75.19	29	5.5	1
CML228	C	2	Herb.ser	0.7	0.71	0.69	51	32.91	21.25	6.5	1
CML228	C	3	Herb.ser	0.66	0.66	0.67	37	38.63	28	3	1
CML228	C	4	Herb.ser	0.65	0.69	0.71	35	34.38	20.5	1.5	1
CML228	C	5	Herb.ser	0.67	0.66	0.66	40	48.5	20	3.5	1
CML228	I	1	Herb.ser	0.72	0.69	0.71	47	58.91	20.5	6.5	1
CML228	I	2	Herb.ser	0.73	0.73	0.73	52	75.83	31.5	8.5	1
CML228	I	3	Herb.ser	0.72	0.67	0.66	47.5	NA	24	6	1
CML228	I	4	Herb.ser	NA	NA	NA	NA	NA	NA	NA	1
CML228	I	5	Herb.ser	0.66	0.57	0.66	11	NA	NA	NA	1
B73	C	1	Herb.ser	0.75	0.75	0.76	45	53.2	21.5	2.5	2
B73	C	2	Herb.ser	0.74	0.75	0.76	48	64.7	19	3.75	2
B73	C	3	Herb.ser	0.73	0.72	0.75	48.5	60	23	2	2
B73	C	4	Herb.ser	0.72	0.71	0.73	45.5	60.8	21	4	2
B73	I	1	Herb.ser	0.78	0.78	0.77	47.5	60.8	17	2	2
B73	I	2	Herb.ser	0.77	0.77	0.77	46.5	47.9	19.5	3	2
B73	I	3	Herb.ser	0.77	0.77	0.76	47	53.3	18	2.5	2
B73	I	4	Herb.ser	0.78	0.77	0.77	46	45.5	27.5	2.5	2
CML103	C	1	Herb.ser	0.69	0.7	0.71	41.2	38.9	26	3	2
CML103	C	2	Herb.ser	0.67	0.68	0.7	58.7	57	28.75	4	2
CML103	C	3	Herb.ser	0.67	0.62	0.69	56	47.5	25.75	4	2
CML103	C	4	Herb.ser	0.72	0.72	0.72	59	55.4	26	4	2
CML103	C	5	Herb.ser	0.68	0.69	0.71	63.5	42	23	3.5	2
CML103	I	1	Herb.ser	0.75	0.75	0.75	69	61.1	23	3	2
CML103	I	2	Herb.ser	0.75	0.74	0.75	61	56.1	20.5	3.5	2
CML103	I	3	Herb.ser	0.71	0.72	0.73	55.5	51.9	18	3.5	2
CML103	I	4	Herb.ser	0.72	0.71	0.71	58	48.5	33	4.5	2
CML103	I	5	Herb.ser	0.69	0.68	0.69	61	52.8	26.5	4	2
MO17	C	1	Herb.ser	0.67	0.67	0.71	32	15	13.25	1	2
MO17	C	2	Herb.ser	0.69	0.7	0.71	41	34.9	13.75	2	2
MO17	C	3	Herb.ser	0.69	0.68	0.7	36.5	25.2	15	1.5	2
MO17	C	4	Herb.ser	0.72	0.72	0.72	31.5	23.9	17.5	2	2
MO17	C	5	Herb.ser	0.7	0.71	0.7	35	21.6	19	2.25	2
MO17	I	1	Herb.ser	0.69	0.68	0.72	36	19.3	15.25	1	2
MO17	I	2	Herb.ser	0.69	0.7	0.7	48	34.1	15	1.5	2
MO17	I	3	Herb.ser	0.69	0.68	0.7	48.5	33	22	2	2
MO17	I	4	Herb.ser	0.75	0.75	0.74	44	30.7	28	2.5	2
MO17	I	5	Herb.ser	0.69	0.69	0.71	45.5	27.8	17.5	2	2
TX303	C	1	Herb.ser	0.72	0.72	0.73	40	50.87	36	5	3
TX303	C	2	Herb.ser	0.69	0.67	0.71	27	2.41	23	4.5	3
TX303	C	3	Herb.ser	0.65	0.67	0.65	48	51.92	27.5	2	3
TX303	C	4	Herb.ser	0.63	0.67	0.65	46.5	64.45	37.5	4	3
TX303	C	5	Herb.ser	0.68	0.62	0.67	37.5	32.63	21.5	4	3
TX303	I	1	Herb.ser	0.63	0.68	0.69	44.5	55.15	31	5	3
TX303	I	2	Herb.ser	0.7	0.67	0.65	46	67.82	39	4.5	3
TX303	I	3	Herb.ser	0.68	0.69	0.69	48	62.31	34.5	5.5	3
TX303	I	4	Herb.ser	0.66	0.68	0.71	48.4	67.46	33.5	6	3
TX303	I	5	Herb.ser	0.72	0.71	0.73	30	33.52	39.5	5	3
NL358	C	1	Herb.ser	0.61	0.51	0.52	48.5	48.2	31	5	3
NL358	C	2	Herb.ser	0.66	0.54	0.54	41.5	57.87	25	3.5	3
NL358	C	3	Herb.ser	0.71	0.71	0.63	44	51.7	37.5	5.5	3
NL358	C	4	Herb.ser	0.71	0.71	0.62	47.5	63.75	26	5	3
NL358	C	5	Herb.ser	0.7	0.62	0.62	48.5	53.94	29.5	5.5	3
NL358	I	1	Herb.ser	0.63	0.7	0.69	48.5	60.74	33.5	5	3
NL358	I	2	Herb.ser	0.74	0.63	0.63	40	56.43	31	5	3
NL358	I	3	Herb.ser	0.72	0.6	0.6	44	61.98	31	4.5	3
NL358	I	4	Herb.ser	0.52	0.42	0.6	47.5	43.84	24	4	3
NL358	I	5	Herb.ser	0.73	0.6	0.62	44.5	59.55	28	4.5	3
B97	C	1	Herb.ser	0.65	0.58	0.57	59	57.38	27.5	5.5	3
B97	C	2	Herb.ser	0.69	0.64	0.63	55.3	55.94	23	3.5	3
B97	C	3	Herb.ser	0.67	0.58	0.59	54.5	62.61	24	4	3
B97	C	4	Herb.ser	0.71	0.61	0.61	52.5	54.96	23	4	3
B97	C	5	Herb.ser	0.65	0.54	0.54	49.5	53.87	25.5	4	3
B97	I	1	Herb.ser	0.65	0.58	0.57	53.5	65.08	32.5	4.5	3
B97	I	2	Herb.ser	0.61	0.55	0.53	55.5	45.25	34	4.5	3
B97	I	3	Herb.ser	0.67	0.56	0.57	53.5	44.62	19.5	4.5	3
B97	I	4	Herb.ser	0.67	0.67	0.71	46.4	44.36	25.5	2.5	3
B97	I	5	Herb.ser	0.42	0.53	0.6	53.7	47.47	26.5	5	3
MS17	C	2	Herb.ser	0.68	0.63	0.6	53	78.37	25	5	3
MS17	C	3	Herb.ser	0.57	0.52	0.53	45	52.42	23	3	3
MS17	C	4	Herb.ser	0.73	0.53	0.59	31	21.98	18.5	2	3
MS17	C	5	Herb.ser	0.59	0.5	0.49	54	66.13	23.5	4	3
MS17	I	1	Herb.ser	0.65	0.57	0.57	50	60.87	21	4	3
MS17	I	2	Herb.ser	0.61	0.48	0.49	39.5	77.88	18.5	2.5	3
MS17	I	3	Herb.ser	0.56	0.49	0.47	52.5	69.05	38.5	5.5	3
MS17	I	4	Herb.ser	0.66	0.57	0.57	48	70.01	20.5	4	3
KI3	C	1	Herb.ser	0.64	0.54	0.53	40.5	55.97	20	3	3
KI3	C	2	Herb.ser	0.73	0.66	0.65	37.4	48.03	26	3	3
KI3	C	3	Herb.ser	0.69	0.64	0.63	41.5	61.2	29	3	3
KI3	C	4	Herb.ser	0.65	0.58	0.58	39	54.12	32.5	4	3
KI3	C	5	Herb.ser	0.68	0.61	0.6	42.5	74.69	29	4.5	3
KI3	I	1	Herb.ser	0.68	0.61	0.61	37	49.83	28	4.5	3
KI3	I	2	Herb.ser	0.61	0.57	0.61	39.5	57.37	24.5	3	3
KI3	I	3	Herb.ser	0.75	0.66	0.76	42	51.9	22	4	3
KI3	I	4	Herb.ser	0.65	0.66	0.67	40.1	51.11	30	3.5	3
KI3	I	5	Herb.ser	0.56	0.71	0.69	39.5	61.26	24	3.5	3
CML52	C	1	Herb.ser	0.61	0.51	0.5	53	70.58	25.5	4.5	3
CML52	C	2	Herb.ser	0.59	0.54	0.54	59.5	93.87	25.7	6	3
CML52	C	3	Herb.ser	0.69	0.59	0.6	58.5	86.78	37	6	3
CML52	C	4	Herb.ser	0.68	0.67	0.61	57.5	80.56	23.5	5.5	3
CML52	C	5	Herb.ser	0.56	0.53	0.62	43.2	85.62	30.5	5.5	3
CML52	I	1	Herb.ser	0.61	0.53	0.54	56	87.6	24	4.5	3
CML52	I	2	Herb.ser	0.62	0.52	0.57	60	93.87	22.5	6	3
CML52	I	3	Herb.ser	0.74	0.63	0.64	52.5	64.51	25.5	5.5	3
CML52	I	4	Herb.ser	0.69	0.57	0.58	55.5	83.6	23	4.5	3
CML52	I	5	Herb.ser	0.58	0.61	0.61	43.2	73.29	19.5	2	3
