## Supplementary material for "The Role of Genetic Variation in Maize Response to Beneficial Endophytes": Final_Sbecii_Data

Genotype	Condition	Rep	Endophyte	PlantHeight	RootLength	RootMass	ShootMass	Group_or_Date
B97	C	1	S.becii	45.8	51.2	228.1	320.1	1
B97	C	2	S.becii	27.9	50.1	138.5	107.7	1
B97	C	3	S.becii	33.4	61.7	122.7	151	1
B97	C	4	S.becii	34.8	48.6	105.8	157	1
B97	I	1	S.becii	31.4	83	160.9	156	1
B97	I	2	S.becii	28.2	79	243.9	144.6	1
B97	I	3	S.becii	36.1	73.2	260.8	180	1
B97	I	4	S.becii	30	44.5	89.7	99.4	1
P39	C	1	S.becii	27.9	39.7	83.9	106.2	1
P39	C	2	S.becii	31.5	64.9	99	134.2	1
P39	C	3	S.becii	18.9	22.2	67.2	52.6	1
P39	C	4	S.becii	26.3	23.5	47.8	71.9	1
P39	I	1	S.becii	32.1	66.5	150.3	145.8	1
P39	I	2	S.becii	30.4	56	186.1	168.1	1
P39	I	3	S.becii	32.5	40.3	191.5	151.9	1
P39	I	4	S.becii	30.1	34.2	192	131.7	1
NC350	C	1	S.becii	28.3	39.5	103.9	121.8	1
NC350	C	2	S.becii	34.7	43.6	148.2	159.8	1
NC350	C	3	S.becii	32.5	25.9	138.9	137.7	1
NC350	C	4	S.becii	32.7	41.8	221.6	168.9	1
NC350	I	1	S.becii	31.2	28.6	202	183.5	1
NC350	I	2	S.becii	30.9	45.2	97.2	168.7	1
NC350	I	3	S.becii	30.3	51.6	128.2	189.9	1
NC350	I	4	S.becii	34.4	37.2	193.4	200.5	1
CML333	C	1	S.becii	29.7	60.6	168.3	131	1
CML333	C	2	S.becii	33.6	63.5	260.5	206.9	1
CML333	C	3	S.becii	28.7	64.4	255.5	177	1
CML333	C	4	S.becii	35.7	64.8	298.8	214.4	1
CML333	I	1	S.becii	40.2	72.2	274.3	253.1	1
CML333	I	2	S.becii	36.3	74	373.5	204.7	1
CML333	I	3	S.becii	29.2	51.5	236.9	182.8	1
CML333	I	4	S.becii	31	80.4	210.7	157.4	1
MS71	C	1	S.becii	47.5	38.3	306.2	313.7	1
MS71	C	2	S.becii	36.1	41.6	148.8	157	1
MS71	C	3	S.becii	46.8	50.4	210.7	264.1	1
MS71	C	4	S.becii	38.5	43.4	194.5	212	1
MS71	I	1	S.becii	42.9	44.1	240.4	279	1
MS71	I	2	S.becii	46	58.1	292.6	262	1
MS71	I	3	S.becii	41.7	53.4	155.2	220.4	1
MS71	I	4	S.becii	43.7	46.9	197.7	203.5	1
KI11	C	1	S.becii	33.8	35.6	249	244	1
KI11	C	2	S.becii	39.9	43	191.3	311.6	1
KI11	C	3	S.becii	39.6	33.7	257	265.6	1
KI11	C	4	S.becii	33.8	32.7	267	231.2	1
KI11	I	1	S.becii	38.7	34.8	352.7	332.8	1
KI11	I	2	S.becii	35.4	35.3	247.7	233.5	1
KI11	I	3	S.becii	36.1	51.5	301.9	276.1	1
KI11	I	4	S.becii	38.2	43.2	371.5	326.2	1
TX303	I	1	S.becii	53.7	70.52	183.9	604.5	2
TX303	I	2	S.becii	48.1	41	139.6	498.4	2
TX303	I	3	S.becii	50.5	36.3	210.8	549.9	2
TX303	I	4	S.becii	46.8	49.7	182.6	414.6	2
TX303	I	5	S.becii	47.4	41.1	171.7	402.9	2
TX303	C	1	S.becii	39.3	28.7	108	236	2
TX303	C	2	S.becii	43	38.5	196.5	285.9	2
TX303	C	3	S.becii	45.7	38.4	263.5	352.5	2
TX303	C	4	S.becii	40.4	37.3	162.2	251.1	2
TX303	C	5	S.becii	43.9	53.5	258.5	381.1	2
B73	I	1	S.becii	44.9	47.6	305.4	457	2
B73	I	2	S.becii	38.7	27.4	158.9	284.6	2
B73	I	3	S.becii	39.6	42.9	188.1	336.5	2
B73	I	4	S.becii	41	43.8	232.4	391.1	2
B73	I	5	S.becii	32.5	45.7	235.8	293.5	2
B73	C	1	S.becii	42.8	58.7	268.2	428.2	2
B73	C	2	S.becii	41	42.4	233.8	361.3	2
B73	C	3	S.becii	43.2	58.1	194	340.8	2
B73	C	4	S.becii	34.9	47.7	193.3	250.2	2
B73	C	5	S.becii	29.7	55.9	174.5	244.5	2
CML52	I	1	S.becii	48.6	56.5	401.1	680.3	2
CML52	I	2	S.becii	42.1	68.6	316.6	341.4	2
CML52	I	3	S.becii	46.6	67.2	359.7	510.1	2
CML52	I	4	S.becii	48.4	55.1	443.1	521	2
CML52	I	5	S.becii	43.7	98	358.4	383.4	2
CML52	C	1	S.becii	40	59.8	232.7	321.5	2
CML52	C	2	S.becii	42.4	66.9	295.1	376.8	2
CML52	C	3	S.becii	44.8	55.7	340.4	402.2	2
CML52	C	4	S.becii	41.1	60.3	286.8	348.4	2
CML52	C	5	S.becii	41.5	62.2	302.9	370.7	2
CML103	I	1	S.becii	46.7	37.5	362.2	609	2
CML103	I	2	S.becii	42.2	38.8	328.5	439	2
CML103	I	3	S.becii	46.5	46.1	342.6	517.9	2
CML103	I	4	S.becii	51.4	44.1	380.2	658.9	2
CML103	I	5	S.becii	43.1	43.4	384	561.6	2
CML103	C	1	S.becii	47.9	46.4	393.3	622.1	2
CML103	C	2	S.becii	42	50.7	319.6	551.8	2
CML103	C	3	S.becii	49.3	44.5	412.9	537.8	2
CML103	C	4	S.becii	52.3	43.2	339.2	737.5	2
CML103	C	5	S.becii	43.2	48.1	273.6	457.6	2
A635	I	1	S.becii	43.2	45.2	183	434.2	2
A635	I	2	S.becii	64.4	39.1	445.2	1434.9	2
A635	I	5	S.becii	55.3	41.6	303.9	770.2	2
A635	C	1	S.becii	48.8	35.7	239.7	588.7	2
A635	C	3	S.becii	51	36.8	265.5	613.8	2
A635	C	4	S.becii	41.1	36.9	231.8	458.1	2
KI3	I	3	S.becii	29.7	37.5	215.6	312.8	2
KI3	I	5	S.becii	34.4	40.3	162.4	330	2
KI3	C	3	S.becii	37.6	38.5	141.4	450.8	2
